# Metatranscriptome of infected root canals in teeth with apical periodontitis

**DOI:** 10.1101/2022.12.08.519614

**Authors:** Ericka T. Pinheiro, Giancarlo Russo, George T. M. Candeiro, Bruna G. Vilela, Brenda P. F. A. Gomes, Thomas Attin, Lamprini Karygianni, Thomas Thurnheer

## Abstract

Metatranscriptomics has not yet been applied to the study of the endodontic microbiome. Therefore, this study investigated the microbial composition and patterns of gene expression in teeth with asymptomatic apical periodontitis. We performed next-generation, microbiome-wide RNA-sequencing in eight root canal samples, including five primary and three secondary endodontic infections. Proteobacteria, Bacteroidetes, Firmicutes and Actinobacteria represented the dominant phyla, whereas Fusobacteria, Spirochaetes and Synergistetes were among the non-dominant phyla. At species level, the microbiome was dominated by Gram-negative and Gram-positive anaerobes. In particular, *Prevotella* spp. and *Olsenella uli* were more abundant in primary than in secondary infections. Transcripts encoding moonlighting proteins were abundant, including glycolytic proteins, translational elongation factors, chaperonin, and heat shock proteins. *Fusobacterium* was highly active in primary infections, showing upregulation of genes involved in protein synthesis, responses to oxidative stress and resistance to antibiotics, especially tetracycline. In addition, other members of the community expressed high numbers of antimicrobial resistance genes. Overall, metatranscriptomics revealed the expression of putative virulence factors and the activity of potential endodontic pathogens, represented mainly by obligate anaerobes. In particular, the functional role of *Fusobacterium* in primary infections was highlighted. Furthermore, antimicrobial resistance, especially to tetracycline, was a common feature in endodontic samples.
