## Supplementary tables 1-8 for "Metatranscriptome of infected root canals in teeth with apical periodontitis": SuppTable_1.tsv

Actinobacteria	Bacteroidetes	Elusimicrobia	Firmicutes	Fusobacteria	Gemmatimonadetes	Proteobacteria	Spirochaetes	Synergistetes	Tenericutes
Actinomyces oris	Alistipes finegoldii	[Eubacterium] minutum	Acetobacterium woodii	Fusobacterium necrophorum	Gemmatirosa kalamazoonesis	Acidovorax sp. JS42	Treponema denticola	Aminomonas paucivorans	Mycoplasma salivarium
Actinomyces radicidentis	Alistipes shahii		Bacillus cereus	Fusobacterium nucleatum		Acinetobacter sp. WCHAc010005	Treponema putidum	Jonquetella anthropi
Actinomyces sp. oral taxon 171	Alistipes sp. Marseille-P5997		Bacillus thuringiensis			Burkholderia pseudomallei
Arthrobacter sp. DCT-5	Bacteroidales bacterium CF		Clostridiales bacterium CCNA10			Campylobacter gracilis
Atopobium parvulum	Bacteroides dorei		Clostridioides difficile			Campylobacter showae
Bifidobacterium dentium	Bacteroides fragilis		Clostridium botulinum			Candidatus Desulfovibrio trichonymphae
Collinsella aerofaciens	Bacteroides heparinolyticus		Clostridium estertheticum			Cohaesibacter sp. ES.047
Coriobacterium glomerans	Bacteroides salanitronis		Clostridium perfringens			Comamonas kerstersii
Cutibacterium acnes	Bacteroides zoogleoformans		Clostridium sp. SY8519			Desulfobulbus sp. ORNL
Libanicoccus massiliensis	Barnesiella viscericola		Dialister pneumosintes			Desulfomicrobium orale
Olsenella sp. GAM18	Capnocytophaga ochracea		Faecalibacterium prausnitzii			Desulfovibrio africanus
Olsenella sp. Marseille-P2300	Capnocytophaga sp. ChDC OS43		Filifactor alocis			Desulfovibrio alaskensis
Olsenella sp. oral taxon 807	Capnocytophaga sp. oral taxon 323		Finegoldia magna			Desulfovibrio carbinolicus
Olsenella uli	Capnocytophaga sp. oral taxon 864		Herbinix luporum			Desulfovibrio desulfuricans
Olsenella umbonata	Capnocytophaga sputigena		Hungatella hathewayi			Desulfovibrio fairfieldensis
Parolsenella catena	Paraprevotella xylaniphila		Lachnoclostridium phocaeense			Desulfovibrio ferrophilus
Propionibacterium acidifaciens	Porphyromonas asaccharolytica		Lachnospiraceae bacterium oral taxon 500			Desulfovibrio piger
Propionibacterium sp. oral taxon 193	Porphyromonas crevioricanis		Mogibacterium diversum			Desulfovibrio sp. G11
Pseudopropionibacterium propionicum	Porphyromonas gingivalis		Mogibacterium pumilum			Desulfovibrio vulgaris
Rothia dentocariosa	Prevotella dentalis		Mordavella sp. Marseille-P3756			Enterobacter cloacae
Rothia mucilaginosa	Prevotella denticola		Paeniclostridium sordellii			Haemophilus parainfluenzae
Scardovia inopinata	Prevotella enoeca		Parvimonas micra			Halomonas beimenensis
Slackia heliotrinireducens	Prevotella fusca		Peptoniphilus harei			Halomonas sp. JS92-SW72
	Prevotella intermedia		Peptoniphilus sp. ING2-D1G			Hydrogenophilus thermoluteolus
	Prevotella jejuni		Peptostreptococcaceae bacterium oral taxon 929			Klebsiella pneumoniae
	Prevotella melaninogenica		Ruthenibacterium lactatiformans			Moraxella osloensis
	Prevotella oris		Selenomonas sp. oral taxon 126			Neisseria gonorrhoeae
	Prevotella ruminicola		Selenomonas sp. oral taxon 920			Neisseria mucosa
	Prevotella scopos		Selenomonas sputigena			Neisseria sicca
	Prevotella sp. oral taxon 299		Staphylococcus aureus			Neisseria sp. KEM232
	Spirosoma pollinicola		Staphylococcus epidermidis			Neisseria subflava
	Tannerella forsythia		Staphylococcus haemolyticus			Orientia tsutsugamushi
	Tannerella sp. oral taxon HOT-286		Staphylococcus hominis			Paracoccus mutanolyticus
			Staphylococcus lugdunensis			Pasteurella multocida
			Staphylococcus pasteuri			Pseudomonas aeruginosa
			Staphylococcus warneri			Pseudomonas alcaligenes
			Streptococcus anginosus			Pseudomonas alcaliphila
			Streptococcus cristatus			Pseudomonas citronellolis
			Streptococcus mitis			Pseudomonas fluorescens
			Streptococcus oralis			Pseudomonas libanensis
			Streptococcus porcinus			Pseudomonas mendocina
			Streptococcus pseudoporcinus			Pseudomonas putida
			Streptococcus pyogenes			Pseudomonas sihuiensis
			Streptococcus salivarius			Pseudomonas sp. LPH1
			Streptococcus sanguinis			Pseudomonas sp. MYb193
			Streptococcus sp. oral taxon 064			Pseudomonas sp. phDV1
			Streptococcus sp. oral taxon 431			Pseudomonas stutzeri
			Streptococcus thermophilus			Pseudomonas synxantha
			Veillonella parvula			Ralstonia mannitolilytica
						Ralstonia solanacearum
						Thauera hydrothermalis
						Xanthomonas campestris
