## Supplementary tables 1-8 for "Metatranscriptome of infected root canals in teeth with apical periodontitis": SuppTable_2.tsv

EP03	EP04	EP05	EP06	EP07	EP08	EP09	EP10
Klebsiella_pneumoniae (16.5838%)	Pseudomonas_mendocina (10.6268%)	Bacillus_cereus (35.2236%)	Bacillus_cereus (38.865%)	Bacillus_cereus (21.2152%)	Klebsiella_pneumoniae (20.3493%)	Prevotella_intermedia (12.6743%)	Klebsiella_pneumoniae (12.0272%)
Pasteurella_multocida (9.8212%)	Prevotella_dentalis (10.3238%)	Pasteurella_multocida (22.4638%)	Pasteurella_multocida (25.3999%)	Pasteurella_multocida (13.056%)	Pasteurella_multocida (11.9905%)	Prevotella_oris (6.7998%)	Pasteurella_multocida (8.03%)
Staphylococcus_aureus (8.9026%)	Bacillus_cereus (9.7489%)	Klebsiella_pneumoniae (22.4553%)	Klebsiella_pneumoniae (25.0721%)	Klebsiella_pneumoniae (12.8016%)	Staphylococcus_haemolyticus (9.595%)	Olsenella_uli (4.0402%)	Bacillus_cereus (8.0288%)
Staphylococcus_haemolyticus (7.9491%)	Clostridium_botulinum (5.2263%)	Halomonas_sp._JS92-SW72 (3.1751%)	Halomonas_sp._JS92-SW72 (1.3249%)	Pseudomonas_mendocina (6.1256%)	Staphylococcus_aureus (9.5215%)	Fusobacterium_nucleatum (3.838%)	Staphylococcus_aureus (7.5355%)
Cutibacterium_acnes (5.5621%)	Prevotella_intermedia (5.2139%)	Prevotella_intermedia (1.7359%)	Prevotella_intermedia (1.0696%)	Prevotella_dentalis (5.988%)	Enterobacter_cloacae (5.9856%)	Prevotella_denticola (3.5004%)	Staphylococcus_haemolyticus (7.4329%)
Enterobacter_cloacae (5.0102%)	Halomonas_sp._JS92-SW72 (4.6057%)	Clostridium_botulinum (1.7148%)	Clostridium_botulinum (1.0415%)	Actinomyces_oris (3.9901%)	Burkholderia_pseudomallei (4.5104%)	Filifactor_alocis (3.4174%)	Clostridium_botulinum (4.6567%)
Xanthomonas_campestris (3.7431%)	Parvimonas_micra (4.523%)	Ralstonia_solanacearum (1.671%)	Xanthomonas_campestris (0.9891%)	Xanthomonas_campestris (3.0619%)	Xanthomonas_campestris (3.938%)	Bacillus_cereus (3.1542%)	Enterobacter_cloacae (4.5514%)
Burkholderia_pseudomallei (3.6623%)	Klebsiella_pneumoniae (2.8599%)	Staphylococcus_haemolyticus (1.1327%)	Staphylococcus_haemolyticus (0.9568%)	Halomonas_sp._JS92-SW72 (2.3919%)	Pseudomonas_putida (3.4631%)	Xanthomonas_campestris (2.9202%)	Campylobacter_showae (4.2607%)
Pseudomonas_putida (2.7995%)	Pasteurella_multocida (2.809%)	Pseudomonas_mendocina (1.0332%)	Ralstonia_solanacearum (0.9101%)	Propionibacterium_acidifaciens (2.1655%)	Pseudomonas_aeruginosa (3.1023%)	Treponema_denticola (2.4891%)	Halomonas_sp._JS92-SW72 (3.6999%)
Ralstonia_solanacearum (2.6879%)	Ralstonia_solanacearum (2.1845%)	Prevotella_dentalis (1.0215%)	Staphylococcus_aureus (0.5679%)	Filifactor_alocis (2.1555%)	Campylobacter_showae (2.979%)	Pseudomonas_mendocina (2.4311%)	Burkholderia_pseudomallei (3.5504%)
Pseudomonas_aeruginosa (2.6159%)	Olsenella_uli (1.8802%)	Xanthomonas_campestris (1.0098%)	Pseudomonas_mendocina (0.3511%)	Prevotella_intermedia (2.1119%)	Ralstonia_solanacearum (2.7488%)	Parvimonas_micra (2.3675%)	Ralstonia_solanacearum (3.4837%)
Campylobacter_showae (2.4209%)	Filifactor_alocis (1.8169%)	Hydrogenophilus_thermoluteolus (0.9682%)	Prevotella_dentalis (0.3429%)	Clostridium_botulinum (2.0368%)	Bacillus_cereus (2.3333%)	Olsenella_sp._oral_taxon_807 (2.3375%)	Pseudomonas_putida (3.0886%)
Treponema_denticola (2.1524%)	Campylobacter_showae (1.794%)	Campylobacter_showae (0.8492%)	Parvimonas_micra (0.314%)	Capnocytophaga_sp._oral_taxon_323 (1.3006%)	Treponema_denticola (2.3301%)	Staphylococcus_haemolyticus (2.3061%)	Xanthomonas_campestris (2.9913%)
Propionibacterium_acidifaciens (1.7899%)	Staphylococcus_aureus (1.7548%)	Staphylococcus_aureus (0.7879%)	Neisseria_gonorrhoeae (0.3022%)	Actinomyces_sp._oral_taxon_171 (1.1826%)	Neisseria_mucosa (2.1505%)	Tannerella_forsythia (2.1635%)	Treponema_denticola (2.5592%)
Neisseria_mucosa (1.7783%)	Treponema_denticola (1.6867%)	Treponema_denticola (0.6149%)	Campylobacter_showae (0.2952%)	Campylobacter_showae (1.1638%)	Pseudomonas_fluorescens (2.0989%)	Staphylococcus_aureus (2.0748%)	Prevotella_intermedia (2.4381%)
Pseudomonas_fluorescens (1.6632%)	Xanthomonas_campestris (1.6503%)	Neisseria_gonorrhoeae (0.5659%)	Hydrogenophilus_thermoluteolus (0.2877%)	Ralstonia_solanacearum (1.0728%)	Paracoccus_mutanolyticus (1.669%)	Prevotella_dentalis (1.9593%)	Pseudomonas_aeruginosa (1.837%)
Bacillus_cereus (1.418%)	Fusobacterium_nucleatum (1.5554%)	Parvimonas_micra (0.548%)	Olsenella_uli (0.2579%)	Rothia_dentocariosa (1.0404%)	Faecalibacterium_prausnitzii (1.6189%)	Neisseria_gonorrhoeae (1.8848%)	Pseudomonas_fluorescens (1.7771%)
Neisseria_gonorrhoeae (1.3347%)	Neisseria_gonorrhoeae (1.5531%)	Arthrobacter_sp._DCT-5 (0.3908%)	Mycoplasma_salivarium (0.249%)	Fusobacterium_nucleatum (0.9551%)	Pseudomonas_mendocina (1.5959%)	Clostridium_botulinum (1.8631%)	Neisseria_mucosa (1.7149%)
Olsenella_uli (1.3068%)	Tannerella_sp._oral_taxon_HOT-286 (1.5364%)	Olsenella_uli (0.3062%)	Treponema_denticola (0.2004%)	Staphylococcus_haemolyticus (0.9265%)	Neisseria_gonorrhoeae (1.5324%)	Pseudomonas_putida (1.7815%)	Pseudomonas_mendocina (1.6786%)
Faecalibacterium_prausnitzii (1.3059%)	Olsenella_sp._oral_taxon_807 (1.2517%)	Pseudomonas_putida (0.3026%)	Arthrobacter_sp._DCT-5 (0.1853%)	Enterobacter_cloacae (0.8996%)	Capnocytophaga_sp._oral_taxon_323 (1.5186%)	Olsenella_sp._GAM18 (1.7119%)	Neisseria_gonorrhoeae (1.5031%)
Olsenella_sp._oral_taxon_807 (1.2953%)	Pseudomonas_putida (1.228%)	Mycoplasma_salivarium (0.2377%)	Tannerella_sp._oral_taxon_HOT-286 (0.1317%)	Clostridioides_difficile (0.8066%)	Pseudomonas_stutzeri (1.2755%)	Klebsiella_pneumoniae (1.5511%)	Paracoccus_mutanolyticus (1.424%)
Paracoccus_mutanolyticus (1.2825%)	Prevotella_oris (1.2189%)	Enterobacter_cloacae (0.2321%)	Pseudomonas_putida (0.1025%)	Parvimonas_micra (0.8049%)	Prevotella_dentalis (1.0997%)	Bacteroides_salanitronis (1.5209%)	Parvimonas_micra (1.3391%)
Pseudomonas_stutzeri (1.1309%)	Staphylococcus_haemolyticus (1.2173%)	Streptococcus_anginosus (0.2233%)	Enterobacter_cloacae (0.1014%)	Treponema_denticola (0.8042%)	Hydrogenophilus_thermoluteolus (0.531%)	Halomonas_sp._JS92-SW72 (1.5131%)	Prevotella_dentalis (1.2344%)
Prevotella_intermedia (1.1115%)	Tannerella_forsythia (1.2169%)	Burkholderia_pseudomallei (0.1747%)	Streptococcus_anginosus (0.0765%)	Rothia_mucilaginosa (0.7972%)	Fusobacterium_necrophorum (0.3713%)	Prevotella_enoeca (1.4504%)	Hydrogenophilus_thermoluteolus (1.1213%)
Olsenella_sp._GAM18 (0.9966%)	Clostridioides_difficile (0.9888%)	Tannerella_sp._oral_taxon_HOT-286 (0.1471%)	Burkholderia_pseudomallei (0.0755%)	Pseudopropionibacterium_propionicum (0.7764%)	Fusobacterium_nucleatum (0.3654%)	Bifidobacterium_dentium (1.4237%)	Pseudomonas_stutzeri (1.0304%)
Pseudomonas_mendocina (0.9183%)	Prevotella_denticola (0.9808%)	Pseudomonas_aeruginosa (0.1085%)	Pseudomonas_aeruginosa (0.0488%)	Staphylococcus_aureus (0.6512%)	Bacteroides_fragilis (0.1968%)	Paraprevotella_xylaniphila (1.3394%)	Mycoplasma_salivarium (0.9142%)
Campylobacter_gracilis (0.5598%)	Olsenella_sp._GAM18 (0.9801%)	Faecalibacterium_prausnitzii (0.087%)	Pseudomonas_fluorescens (0.0367%)	Cutibacterium_acnes (0.6287%)	Mycoplasma_salivarium (0.1529%)	Clostridioides_difficile (1.2881%)	Faecalibacterium_prausnitzii (0.8162%)
Atopobium_parvulum (0.5406%)	Dialister_pneumosintes (0.9691%)	Pseudomonas_fluorescens (0.0853%)	Neisseria_mucosa (0.0353%)	Hydrogenophilus_thermoluteolus (0.5732%)	Orientia_tsutsugamushi (0.1175%)	Prevotella_ruminicola (1.2832%)	Arthrobacter_sp._DCT-5 (0.7578%)
Fusobacterium_nucleatum (0.5174%)	Pseudomonas_aeruginosa (0.9298%)	Neisseria_mucosa (0.0823%)	Faecalibacterium_prausnitzii (0.0341%)	Tannerella_forsythia (0.5629%)	Cutibacterium_acnes (0.1067%)	Gemmatirosa_kalamazoonesis (1.2294%)	Olsenella_uli (0.7229%)
Filifactor_alocis (0.4949%)	Mycoplasma_salivarium (0.8783%)	Propionibacterium_acidifaciens (0.0796%)	Paracoccus_mutanolyticus (0.0322%)	Neisseria_gonorrhoeae (0.5418%)	Cohaesibacter_sp._ES.047 (0.1026%)	Atopobium_parvulum (1.2208%)	Tannerella_sp._oral_taxon_HOT-286 (0.6506%)
Bifidobacterium_dentium (0.4572%)	Bacteroides_salanitronis (0.8118%)	Paracoccus_mutanolyticus (0.0718%)	Dialister_pneumosintes (0.0309%)	Prevotella_denticola (0.519%)	Capnocytophaga_ochracea (0.0972%)	Pseudomonas_stutzeri (1.17%)	Fusobacterium_necrophorum (0.319%)
Hydrogenophilus_thermoluteolus (0.4264%)	Hydrogenophilus_thermoluteolus (0.7821%)	Dialister_pneumosintes (0.0616%)	Mogibacterium_diversum (0.0303%)	Bifidobacterium_dentium (0.3921%)	Porphyromonas_gingivalis (0.0909%)	Campylobacter_showae (1.1313%)	Fusobacterium_nucleatum (0.3074%)
Prevotella_dentalis (0.4229%)	Prevotella_enoeca (0.749%)	Prevotella_oris (0.0568%)	Propionibacterium_acidifaciens (0.0274%)	Jonquetella_anthropi (0.3858%)	Capnocytophaga_sp._oral_taxon_864 (0.089%)	Bacteroides_fragilis (1.0902%)	Dialister_pneumosintes (0.3055%)
Staphylococcus_epidermidis (0.4069%)	Arthrobacter_sp._DCT-5 (0.7406%)	Pseudomonas_stutzeri (0.044%)	Prevotella_fusca (0.0243%)	Prevotella_oris (0.3757%)	Tannerella_sp._oral_taxon_HOT-286 (0.0502%)	Dialister_pneumosintes (1.0655%)	Streptococcus_anginosus (0.1814%)
Fusobacterium_necrophorum (0.373%)	Jonquetella_anthropi (0.7034%)	Prevotella_fusca (0.0409%)	Pseudomonas_stutzeri (0.0195%)	Campylobacter_gracilis (0.3664%)	Prevotella_intermedia (0.0413%)	Pasteurella_multocida (1.0446%)	Prevotella_oris (0.1711%)
Parvimonas_micra (0.3358%)	Bifidobacterium_dentium (0.6322%)	Mogibacterium_diversum (0.0366%)	Fusobacterium_nucleatum (0.0166%)	Selenomonas_sp._oral_taxon_920 (0.3315%)	Neisseria_sicca (0.0335%)	Ralstonia_solanacearum (1.0431%)	Bacteroides_fragilis (0.1631%)
Tannerella_forsythia (0.2646%)	Campylobacter_gracilis (0.6032%)	Prevotella_ruminicola (0.0308%)	Tannerella_forsythia (0.0123%)	Arthrobacter_sp._DCT-5 (0.323%)	Capnocytophaga_sputigena (0.0288%)	Selenomonas_sp._oral_taxon_920 (0.8812%)	Mogibacterium_diversum (0.1465%)
Coriobacterium_glomerans (0.2609%)	Gemmatirosa_kalamazoonesis (0.5821%)	Fusobacterium_nucleatum (0.0278%)	Bacteroides_fragilis (0.0121%)	Olsenella_uli (0.3213%)	Prevotella_fusca (0.0246%)	Mogibacterium_pumilum (0.8575%)	Orientia_tsutsugamushi (0.128%)
Bacteroides_fragilis (0.2447%)	Atopobium_parvulum (0.5659%)	Bacteroides_fragilis (0.0238%)	Filifactor_alocis (0.012%)	Olsenella_sp._oral_taxon_807 (0.3053%)	Parvimonas_micra (0.0205%)	Enterobacter_cloacae (0.8571%)	Porphyromonas_gingivalis (0.1015%)
Prevotella_denticola (0.2422%)	Paraprevotella_xylaniphila (0.535%)	Fusobacterium_necrophorum (0.0195%)	Prevotella_oris (0.0119%)	Prevotella_enoeca (0.301%)	Clostridium_botulinum (0.0191%)	Bacteroidales_bacterium_CF (0.8302%)	Tannerella_forsythia (0.0956%)
Jonquetella_anthropi (0.2403%)	Bacteroides_fragilis (0.5144%)	Streptococcus_oralis (0.0175%)	Fusobacterium_necrophorum (0.0102%)	Pseudomonas_putida (0.286%)	Dialister_pneumosintes (0.0155%)	Jonquetella_anthropi (0.7868%)	Filifactor_alocis (0.095%)
Paraprevotella_xylaniphila (0.2251%)	Mogibacterium_diversum (0.4891%)	Tannerella_forsythia (0.0125%)	Cutibacterium_acnes (0.0101%)	Gemmatirosa_kalamazoonesis (0.2851%)	Capnocytophaga_sp._ChDC_OS43 (0.0126%)	Slackia_heliotrinireducens (0.7625%)	[Eubacterium]_sulci (0.0833%)
Rothia_dentocariosa (0.2197%)	Propionibacterium_acidifaciens (0.481%)	Olsenella_sp._oral_taxon_807 (0.0103%)	Streptococcus_oralis (0.0087%)	Olsenella_sp._GAM18 (0.2823%)	Selenomonas_sp._oral_taxon_920 (0.0113%)	Pseudomonas_aeruginosa (0.7544%)	Streptococcus_oralis (0.0826%)
Slackia_heliotrinireducens (0.2144%)	Prevotella_ruminicola (0.4801%)	Bacillus_thuringiensis (0.0097%)	Olsenella_sp._oral_taxon_807 (0.0073%)	Atopobium_parvulum (0.2729%)	Filifactor_alocis (0.0111%)	Fusobacterium_necrophorum (0.6795%)	Prevotella_denticola (0.0758%)
Streptococcus_sanguinis (0.2012%)	[Eubacterium]_minutum (0.4776%)	Prevotella_denticola (0.0087%)	Jonquetella_anthropi (0.007%)	Mogibacterium_pumilum (0.2668%)	Halomonas_sp._JS92-SW72 (0.0096%)	Propionibacterium_acidifaciens (0.6356%)	Desulfovibrio_vulgaris (0.063%)
Actinomyces_oris (0.1948%)	Slackia_heliotrinireducens (0.4557%)	Paraprevotella_xylaniphila (0.008%)	Prevotella_denticola (0.0067%)	Dialister_pneumosintes (0.2518%)	Bacillus_thuringiensis (0.0095%)	Selenomonas_sputigena (0.6342%)	Olsenella_sp._oral_taxon_807 (0.0537%)
Clostridioides_difficile (0.1392%)	Selenomonas_sp._oral_taxon_920 (0.4044%)	Bacteroides_salanitronis (0.0078%)	Prevotella_ruminicola (0.0065%)	Selenomonas_sputigena (0.2437%)	Olsenella_uli (0.0057%)	Campylobacter_gracilis (0.5562%)	Jonquetella_anthropi (0.0463%)
Prevotella_oris (0.1232%)	Pseudomonas_stutzeri (0.3873%)	Olsenella_sp._GAM18 (0.0076%)	Bacteroides_salanitronis (0.0065%)	Moraxella_osloensis (0.2235%)	Prevotella_oris (0.0057%)	Burkholderia_pseudomallei (0.4154%)	Streptococcus_sanguinis (0.0456%)
Dialister_pneumosintes (0.1143%)	Enterobacter_cloacae (0.344%)	Filifactor_alocis (0.0075%)	Bacillus_thuringiensis (0.0065%)	Tannerella_sp._oral_taxon_HOT-286 (0.1977%)	Tannerella_forsythia (0.0057%)	Mycoplasma_salivarium (0.3978%)	Paraprevotella_xylaniphila (0.0454%)
Mogibacterium_pumilum (0.113%)	Selenomonas_sputigena (0.2971%)	Prevotella_enoeca (0.0062%)	Mordavella_sp._Marseille-P3756 (0.0058%)	Bacteroides_fragilis (0.1948%)	Neisseria_subflava (0.0053%)	Streptococcus_sanguinis (0.3363%)	Olsenella_sp._GAM18 (0.0433%)
Olsenella_umbonata (0.1078%)	Bacillus_thuringiensis (0.2935%)	Orientia_tsutsugamushi (0.0057%)	Olsenella_sp._GAM18 (0.0056%)	Pseudomonas_aeruginosa (0.1713%)	Prevotella_denticola (0.0052%)	Bacillus_thuringiensis (0.3031%)	Propionibacterium_acidifaciens (0.038%)
Orientia_tsutsugamushi (0.1019%)	Bacteroidales_bacterium_CF (0.2641%)	Cutibacterium_acnes (0.0039%)	Bifidobacterium_dentium (0.0055%)	Fusobacterium_necrophorum (0.1402%)	Pseudomonas_sp._phDV1 (0.0047%)	Arthrobacter_sp._DCT-5 (0.2976%)	Cutibacterium_acnes (0.0354%)
Bacillus_thuringiensis (0.0928%)	Streptococcus_sanguinis (0.2631%)	Mordavella_sp._Marseille-P3756 (0.0038%)	Capnocytophaga_sp._oral_taxon_323 (0.0047%)	Mycoplasma_salivarium (0.1298%)	Gemmatirosa_kalamazoonesis (0.0043%)	Hydrogenophilus_thermoluteolus (0.2827%)	Bifidobacterium_dentium (0.0338%)
Selenomonas_sp._oral_taxon_920 (0.0865%)	Prevotella_fusca (0.2379%)	Clostridioides_difficile (0.0036%)	Gemmatirosa_kalamazoonesis (0.0043%)	Pseudomonas_stutzeri (0.1106%)	Clostridioides_difficile (0.0037%)	Rothia_mucilaginosa (0.279%)	Cohaesibacter_sp._ES.047 (0.0323%)
Mycoplasma_salivarium (0.0846%)	Fusobacterium_necrophorum (0.2337%)	Campylobacter_gracilis (0.0033%)	Campylobacter_gracilis (0.0043%)	Streptococcus_oralis (0.0925%)	Selenomonas_sp._oral_taxon_126 (0.0033%)	Tannerella_sp._oral_taxon_HOT-286 (0.2656%)	Prevotella_enoeca (0.0307%)
Selenomonas_sputigena (0.0793%)	Mogibacterium_pumilum (0.2271%)	Atopobium_parvulum (0.0032%)	Prevotella_enoeca (0.0043%)	Streptococcus_anginosus (0.0815%)	Moraxella_osloensis (0.003%)	Pseudomonas_fluorescens (0.2621%)	Actinomyces_oris (0.0286%)
Moraxella_osloensis (0.0745%)	Streptococcus_anginosus (0.1936%)	Gemmatirosa_kalamazoonesis (0.0031%)	Moraxella_osloensis (0.0036%)	Slackia_heliotrinireducens (0.0764%)	Rothia_dentocariosa (0.0028%)	Pseudopropionibacterium_propionicum (0.2488%)	Gemmatirosa_kalamazoonesis (0.0282%)
Actinomyces_sp._oral_taxon_171 (0.0674%)	Streptococcus_oralis (0.1817%)	Porphyromonas_gingivalis (0.0028%)	Atopobium_parvulum (0.0036%)	Bacteroides_salanitronis (0.075%)	Olsenella_sp._oral_taxon_807 (0.0022%)	Ruthenibacterium_lactatiformans (0.237%)	Bacteroides_salanitronis (0.0268%)
Pseudopropionibacterium_propionicum (0.0625%)	Capnocytophaga_sp._oral_taxon_323 (0.1692%)	Jonquetella_anthropi (0.0027%)	Paraprevotella_xylaniphila (0.003%)	Bacillus_thuringiensis (0.0746%)	Propionibacterium_acidifaciens (0.0022%)	Prevotella_fusca (0.2305%)	Prevotella_ruminicola (0.0255%)
Porphyromonas_gingivalis (0.061%)	Cutibacterium_acnes (0.1629%)	Bifidobacterium_dentium (0.0027%)	Clostridioides_difficile (0.0029%)	Burkholderia_pseudomallei (0.0571%)	Streptococcus_oralis (0.0021%)	[Eubacterium]_minutum (0.2063%)	Clostridioides_difficile (0.0227%)
Haemophilus_parainfluenzae (0.0571%)	Rothia_mucilaginosa (0.1589%)	[Eubacterium]_sulci (0.0026%)	Rothia_dentocariosa (0.0026%)	Desulfovibrio_piger (0.0462%)	Actinomyces_oris (0.0018%)	Neisseria_mucosa (0.205%)	Campylobacter_gracilis (0.0219%)
Rothia_mucilaginosa (0.0558%)	Prevotella_sp._oral_taxon_299 (0.1286%)	Rothia_dentocariosa (0.002%)	[Eubacterium]_sulci (0.0025%)	Pseudomonas_fluorescens (0.0287%)	Atopobium_parvulum (0.0017%)	Ralstonia_mannitolilytica (0.1755%)	Atopobium_parvulum (0.0201%)
Gemmatirosa_kalamazoonesis (0.0554%)	Pseudopropionibacterium_propionicum (0.1179%)	Slackia_heliotrinireducens (0.002%)	Orientia_tsutsugamushi (0.0025%)	Mogibacterium_diversum (0.0285%)	Prevotella_enoeca (0.0017%)	Paracoccus_mutanolyticus (0.1569%)	Bacillus_thuringiensis (0.0198%)
Tannerella_sp._oral_taxon_HOT-286 (0.049%)	Spirosoma_pollinicola (0.1094%)	Capnocytophaga_sp._oral_taxon_323 (0.0018%)	Slackia_heliotrinireducens (0.0025%)	Neisseria_mucosa (0.0281%)	Campylobacter_gracilis (0.0016%)	Capnocytophaga_sp._oral_taxon_323 (0.1486%)	Selenomonas_sp._oral_taxon_920 (0.0196%)
Capnocytophaga_sp._oral_taxon_323 (0.0478%)	Mordavella_sp._Marseille-P3756 (0.1085%)	Desulfovibrio_piger (0.0016%)	Bacteroidales_bacterium_CF (0.002%)	Spirosoma_pollinicola (0.0274%)	Desulfovibrio_vulgaris (0.0015%)	Rothia_dentocariosa (0.1224%)	Mogibacterium_pumilum (0.0185%)
Clostridium_botulinum (0.0378%)	Clostridium_perfringens (0.1037%)	Moraxella_osloensis (0.0015%)	[Eubacterium]_minutum (0.0019%)	Streptococcus_sanguinis (0.0253%)	Olsenella_sp._GAM18 (0.0015%)	Prevotella_sp._oral_taxon_299 (0.109%)	Selenomonas_sputigena (0.0181%)
Cohaesibacter_sp._ES.047 (0.0336%)	Rothia_dentocariosa (0.0727%)	Streptococcus_sanguinis (0.0015%)	Rothia_mucilaginosa (0.0017%)	Paracoccus_mutanolyticus (0.0243%)	Slackia_heliotrinireducens (0.0015%)	Faecalibacterium_prausnitzii (0.1019%)	Prevotella_fusca (0.0181%)
Staphylococcus_warneri (0.0266%)	Faecalibacterium_prausnitzii (0.0697%)	Rothia_mucilaginosa (0.0015%)	Mogibacterium_pumilum (0.0016%)	Faecalibacterium_prausnitzii (0.0193%)	Comamonas_kerstersii (0.0014%)	[Eubacterium]_sulci (0.1002%)	Slackia_heliotrinireducens (0.0178%)
Bacteroides_salanitronis (0.0251%)	Burkholderia_pseudomallei (0.069%)	Selenomonas_sp._oral_taxon_920 (0.0015%)	Actinomyces_sp._oral_taxon_171 (0.0015%)	Prevotella_fusca (0.0094%)	Bifidobacterium_dentium (0.0014%)	Moraxella_osloensis (0.0967%)	Moraxella_osloensis (0.0135%)
Veillonella_parvula (0.0211%)	Actinomyces_sp._oral_taxon_171 (0.0651%)	Actinomyces_sp._oral_taxon_171 (0.0014%)	Porphyromonas_gingivalis (0.0015%)	Pseudomonas_sp._phDV1 (0.0089%)	Mogibacterium_pumilum (0.0013%)	Cutibacterium_acnes (0.0934%)	Desulfovibrio_fairfieldensis (0.0112%)
Halomonas_sp._JS92-SW72 (0.0199%)	Ralstonia_mannitolilytica (0.0573%)	Mogibacterium_pumilum (0.0013%)	Selenomonas_sp._oral_taxon_920 (0.0013%)	Porphyromonas_gingivalis (0.006%)	Selenomonas_sputigena (0.0013%)	Actinomyces_oris (0.0797%)	Actinomyces_sp._oral_taxon_171 (0.011%)
Streptococcus_thermophilus (0.0197%)	Desulfovibrio_piger (0.0525%)	Prevotella_sp._oral_taxon_299 (0.0012%)	Selenomonas_sputigena (0.001%)	Desulfovibrio_vulgaris (0.0042%)	Arthrobacter_sp._DCT-5 (0.001%)	Streptococcus_anginosus (0.0722%)	Desulfovibrio_desulfuricans (0.009%)
Prevotella_fusca (0.0168%)	Pseudomonas_fluorescens (0.0481%)	Comamonas_kerstersii (0.0011%)	Desulfovibrio_piger (0.0009%)	Paraprevotella_xylaniphila (0.0037%)	Rothia_mucilaginosa (0.001%)	Veillonella_parvula (0.0651%)	Capnocytophaga_sp._oral_taxon_323 (0.008%)
Staphylococcus_hominis (0.0157%)	Porphyromonas_gingivalis (0.047%)	Selenomonas_sputigena (0.001%)	Streptococcus_sanguinis (0.0008%)	Veillonella_parvula (0.0035%)	Desulfovibrio_piger (0.0009%)	Mogibacterium_diversum (0.0602%)	Pseudomonas_sp._phDV1 (0.0079%)
Streptococcus_oralis (0.0142%)	[Eubacterium]_sulci (0.0434%)	Parolsenella_catena (0.0009%)	Ralstonia_mannitolilytica (0.0005%)	Haemophilus_parainfluenzae (0.002%)	Streptococcus_sanguinis (0.0008%)	Actinomyces_sp._oral_taxon_171 (0.0434%)	Desulfovibrio_piger (0.0079%)
Olsenella_sp._Marseille-P2300 (0.0114%)	Peptoniphilus_harei (0.0421%)	[Eubacterium]_minutum (0.0007%)	Capnocytophaga_sputigena (0.0004%)	[Eubacterium]_sulci (0.0019%)	Staphylococcus_epidermidis (0.0008%)	Desulfovibrio_piger (0.036%)	Rothia_dentocariosa (0.0071%)
Staphylococcus_lugdunensis (0.0106%)	Actinomyces_oris (0.0351%)	Actinomyces_oris (0.0007%)	Staphylococcus_epidermidis (0.0004%)	Orientia_tsutsugamushi (0.0012%)	Bacteroides_salanitronis (0.0007%)	Spirosoma_pollinicola (0.0345%)	[Eubacterium]_minutum (0.0065%)
Streptococcus_salivarius (0.0102%)	Neisseria_mucosa (0.0292%)	Capnocytophaga_sputigena (0.0006%)	Desulfovibrio_vulgaris (0.0004%)	Prevotella_ruminicola (0.001%)	Pseudomonas_sihuiensis (0.0007%)	Coriobacterium_glomerans (0.0329%)	Pseudopropionibacterium_propionicum (0.0053%)
Desulfovibrio_piger (0.0087%)	Moraxella_osloensis (0.0283%)	Bacteroidales_bacterium_CF (0.0005%)	Aminomonas_paucivorans (0.0003%)	Staphylococcus_warneri (0.0008%)	Streptococcus_anginosus (0.0007%)	Streptococcus_oralis (0.0273%)	Bacteroides_zoogleoformans (0.0043%)
Finegoldia_magna (0.0084%)	Paracoccus_mutanolyticus (0.0273%)	Cohaesibacter_sp._ES.047 (0.0004%)	Veillonella_parvula (0.0003%)	Desulfovibrio_desulfuricans (0.0006%)	Pseudopropionibacterium_propionicum (0.0006%)	Desulfovibrio_vulgaris (0.0248%)	Aminomonas_paucivorans (0.0037%)
Staphylococcus_pasteuri (0.0077%)	Coriobacterium_glomerans (0.0231%)	Desulfovibrio_vulgaris (0.0004%)	Pseudopropionibacterium_propionicum (0.0002%)	Finegoldia_magna (0.0006%)	Porphyromonas_asaccharolytica (0.0005%)	Porphyromonas_gingivalis (0.0207%)	Rothia_mucilaginosa (0.0035%)
Arthrobacter_sp._DCT-5 (0.0063%)	Peptoniphilus_sp._ING2-D1G (0.0171%)	Spirosoma_pollinicola (0.0003%)	Coriobacterium_glomerans (0.0002%)	Pseudomonas_sihuiensis (0.0005%)	Parolsenella_catena (0.0005%)	Olsenella_umbonata (0.0205%)	Pseudomonas_libanensis (0.003%)
Streptococcus_mitis (0.0048%)	Ruthenibacterium_lactatiformans (0.0101%)	Aminomonas_paucivorans (0.0003%)	Desulfovibrio_desulfuricans (0.0002%)	Bacteroidales_bacterium_CF (0.0004%)	[Eubacterium]_minutum (0.0005%)	Pseudomonas_sp._phDV1 (0.0161%)	Veillonella_parvula (0.003%)
Libanicoccus_massiliensis (0.0043%)	Streptococcus_pyogenes (0.008%)	Desulfovibrio_desulfuricans (0.0003%)	Cohaesibacter_sp._ES.047 (0.0002%)	Pseudomonas_alcaliphila (0.0004%)	Paeniclostridium_sordellii (0.0005%)	Orientia_tsutsugamushi (0.0134%)	Prevotella_melaninogenica (0.0019%)
Prevotella_enoeca (0.0036%)	Streptococcus_pseudoporcinus (0.0074%)	Pseudopropionibacterium_propionicum (0.0003%)	Comamonas_kerstersii (0.0001%)	Cohaesibacter_sp._ES.047 (0.0004%)	Prevotella_ruminicola (0.0005%)	Haemophilus_parainfluenzae (0.012%)	Pseudomonas_alcaliphila (0.0017%)
Mogibacterium_diversum (0.0034%)	Olsenella_umbonata (0.0056%)	Veillonella_parvula (0.0001%)	Parolsenella_catena (0.0001%)	Capnocytophaga_sp._oral_taxon_864 (0.0004%)	Pseudomonas_alcaliphila (0.0005%)	Bacteroides_dorei (0.0067%)	Prevotella_sp._oral_taxon_299 (0.0017%)
Propionibacterium_sp._oral_taxon_193 (0.0034%)	Aminomonas_paucivorans (0.0056%)	Halomonas_beimenensis (0.0001%)	Ruthenibacterium_lactatiformans (0.0001%)	Coriobacterium_glomerans (0.0003%)	Haemophilus_parainfluenzae (0.0003%)	Prevotella_melaninogenica (0.0062%)	Spirosoma_pollinicola (0.0016%)
Collinsella_aerofaciens (0.0032%)	Veillonella_parvula (0.0045%)	Ralstonia_mannitolilytica (0.0001%)	Pseudomonas_sp._phDV1 (0.0001%)	Prevotella_sp._oral_taxon_299 (0.0003%)	Jonquetella_anthropi (0.0003%)	Cohaesibacter_sp._ES.047 (0.0041%)	Bacteroides_dorei (0.0016%)
Spirosoma_pollinicola (0.0029%)	Porphyromonas_crevioricanis (0.0036%)	Porphyromonas_asaccharolytica (0.0001%)	Prevotella_sp._oral_taxon_299 (0.0001%)	Staphylococcus_epidermidis (0.0003%)	Pseudomonas_sp._MYb193 (0.0003%)	Pseudomonas_libanensis (0.0037%)	Parolsenella_catena (0.0016%)
Parolsenella_catena (0.0028%)	Porphyromonas_asaccharolytica (0.0028%)	Lachnospiraceae_bacterium_oral_taxon_500 (0%)	Actinomyces_oris (0.0001%)	Staphylococcus_lugdunensis (0.0003%)	Streptococcus_mitis (0.0003%)	Mordavella_sp._Marseille-P3756 (0.0036%)	Haemophilus_parainfluenzae (0.0014%)
Prevotella_sp._oral_taxon_299 (0.0022%)	Orientia_tsutsugamushi (0.0028%)	Coriobacterium_glomerans (0%)	Spirosoma_pollinicola (0.0001%)	Pseudomonas_citronellolis (0.0003%)	Streptococcus_salivarius (0.0003%)	Aminomonas_paucivorans (0.003%)	Ralstonia_mannitolilytica (0.0014%)
Streptococcus_sp._oral_taxon_431 (0.0021%)	Desulfovibrio_vulgaris (0.0027%)	Bacteroides_dorei (0%)	Haemophilus_parainfluenzae (0.0001%)	Streptococcus_thermophilus (0.0003%)	Actinomyces_sp._oral_taxon_171 (0.0002%)	Pseudomonas_alcaliphila (0.0023%)	Bacteroides_heparinolyticus (0.0013%)
Prevotella_ruminicola (0.0017%)	Capnocytophaga_sputigena (0.0023%)	Paeniclostridium_sordellii (0%)	Bacteroides_zoogleoformans (0%)	Pseudomonas_sp._LPH1 (0.0003%)	Pseudomonas_libanensis (0.0002%)	Prevotella_scopos (0.0018%)	Alistipes_shahii (0.0012%)
Pseudomonas_sp._phDV1 (0.0016%)	Paeniclostridium_sordellii (0.0018%)	Prevotella_melaninogenica (0%)	Olsenella_umbonata (0%)	Olsenella_umbonata (0.0002%)	Bacteroides_dorei (0.0002%)	Paeniclostridium_sordellii (0.0018%)	Halomonas_beimenensis (0.0011%)
Neisseria_subflava (0.0013%)	Clostridium_estertheticum (0.0015%)	Haemophilus_parainfluenzae (0%)	Streptococcus_thermophilus (0%)	Pseudomonas_sp._MYb193 (0.0002%)	Mogibacterium_diversum (0%)	Pseudomonas_sihuiensis (0.0016%)	Pseudomonas_sihuiensis (0.001%)
Porphyromonas_asaccharolytica (0.0011%)	Prevotella_melaninogenica (0.0015%)	Prevotella_jejuni (0%)	Staphylococcus_warneri (0%)	Aminomonas_paucivorans (0.0001%)		Pseudomonas_sp._LPH1 (0.0014%)	Alistipes_finegoldii (0.0009%)
Streptococcus_cristatus (0.0011%)	Prevotella_jejuni (0.0014%)	Bacteroides_heparinolyticus (0%)	Alistipes_shahii (0%)	Capnocytophaga_sputigena (0.0001%)		Prevotella_jejuni (0.0012%)	Streptococcus_mitis (0.0008%)
Desulfovibrio_vulgaris (0.0009%)	Alistipes_sp._Marseille-P5997 (0.0013%)	Clostridium_perfringens (0%)	Pseudomonas_sihuiensis (0%)	Pseudomonas_alcaligenes (0.0001%)		Alistipes_shahii (0.0012%)	Prevotella_jejuni (0.0008%)
Streptococcus_anginosus (0.0008%)	Finegoldia_magna (0.0011%)	Staphylococcus_hominis (0%)	Finegoldia_magna (0%)	Capnocytophaga_ochracea (0%)		Streptococcus_pyogenes (0.0011%)	Coriobacterium_glomerans (0.0008%)
Ralstonia_mannitolilytica (0.0007%)	Olsenella_sp._Marseille-P2300 (0.0009%)	Streptococcus_pyogenes (0%)	Streptococcus_sp._oral_taxon_064 (0%)	Comamonas_kerstersii (0%)		Pseudomonas_sp._MYb193 (0.001%)	Pseudomonas_sp._MYb193 (0.0007%)
Prevotella_melaninogenica (0.0006%)	Lachnospiraceae_bacterium_oral_taxon_500 (0.0008%)	Streptococcus_thermophilus (0%)	Barnesiella_viscericola (0%)	Pseudomonas_libanensis (0%)		Peptoniphilus_harei (0.001%)	Pseudomonas_synxantha (0.0007%)
[Eubacterium]_minutum (0.0006%)	Selenomonas_sp._oral_taxon_126 (0.0007%)	Prevotella_scopos (0%)	Staphylococcus_lugdunensis (0%)	Streptococcus_salivarius (0%)		Pseudomonas_synxantha (0.001%)	Barnesiella_viscericola (0.0007%)
Aminomonas_paucivorans (0.0004%)	Halomonas_beimenensis (0.0006%)	Pseudomonas_sp._phDV1 (0%)	Alistipes_finegoldii (0%)			Staphylococcus_epidermidis (0.001%)	Streptococcus_sp._oral_taxon_064 (0.0007%)
[Eubacterium]_sulci (0.0004%)	Clostridiales_bacterium_CCNA10 (0.0006%)	Staphylococcus_epidermidis (0%)	Lachnospiraceae_bacterium_oral_taxon_500 (0%)			Barnesiella_viscericola (0.001%)	Pseudomonas_sp._LPH1 (0.0006%)
Capnocytophaga_sputigena (0.0004%)	Capnocytophaga_sp._ChDC_OS43 (0.0006%)	Staphylococcus_warneri (0%)	Bacteroides_dorei (0%)			Alistipes_finegoldii (0.0009%)	Capnocytophaga_sputigena (0.0006%)
Peptoniphilus_harei (0.0004%)	Prevotella_scopos (0.0006%)	Streptococcus_cristatus (0%)	Porphyromonas_asaccharolytica (0%)			Clostridium_perfringens (0.0008%)	Comamonas_kerstersii (0.0005%)
Streptococcus_sp._oral_taxon_064 (0.0004%)	Bacteroides_zoogleoformans (0.0005%)	Streptococcus_mitis (0%)	Porphyromonas_crevioricanis (0%)			Porphyromonas_asaccharolytica (0.0007%)	Porphyromonas_asaccharolytica (0.0005%)
Clostridium_sp._SY8519 (0.0003%)	Clostridium_sp._SY8519 (0.0004%)	Streptococcus_salivarius (0%)	Streptococcus_salivarius (0%)			Olsenella_sp._Marseille-P2300 (0.0006%)	Desulfovibrio_alaskensis (0.0004%)
Comamonas_kerstersii (0.0003%)	Bacteroides_dorei (0.0004%)	Streptococcus_sp._oral_taxon_064 (0%)	Halomonas_beimenensis (0%)			Selenomonas_sp._oral_taxon_126 (0.0006%)	Pseudomonas_citronellolis (0.0003%)
Desulfovibrio_alaskensis (0.0002%)	Treponema_putidum (0.0004%)		Olsenella_sp._Marseille-P2300 (0%)			Alistipes_sp._Marseille-P5997 (0.0006%)	Desulfovibrio_ferrophilus (0.0003%)
Prevotella_scopos (0.0002%)	Desulfovibrio_fairfieldensis (0.0004%)		Prevotella_jejuni (0%)			Parolsenella_catena (0.0006%)	Acidovorax_sp._JS42 (0.0003%)
Pseudomonas_alcaliphila (0.0002%)	Cohaesibacter_sp._ES.047 (0.0003%)		Propionibacterium_sp._oral_taxon_193 (0%)			Capnocytophaga_sputigena (0.0005%)	Prevotella_scopos (0.0003%)
Bacteroides_dorei (0.0001%)	Desulfovibrio_desulfuricans (0.0003%)		Acidovorax_sp._JS42 (0%)			Halomonas_beimenensis (0.0005%)	Selenomonas_sp._oral_taxon_126 (0.0002%)
Pseudomonas_sihuiensis (0.0001%)	Lachnoclostridium_phocaeense (0.0003%)		Clostridium_perfringens (0%)			Clostridium_sp._SY8519 (0.0004%)	Pseudomonas_alcaligenes (0.0002%)
Clostridium_perfringens (0.0001%)	Barnesiella_viscericola (0.0002%)		Pseudomonas_libanensis (0%)			Pseudomonas_citronellolis (0.0004%)	Porphyromonas_crevioricanis (0.0002%)
Prevotella_jejuni (0.0001%)	Alistipes_shahii (0.0002%)		Staphylococcus_hominis (0%)			Clostridium_estertheticum (0.0004%)	Bacteroidales_bacterium_CF (0.0002%)
Acidovorax_sp._JS42 (0.0001%)	Alistipes_finegoldii (0.0002%)		Streptococcus_mitis (0%)			Bacteroides_zoogleoformans (0.0004%)	Desulfobulbus_sp._ORNL (0.0002%)
Capnocytophaga_ochracea (0.0001%)	Desulfobulbus_sp._ORNL (0.0001%)					Staphylococcus_warneri (0.0003%)	Lachnoclostridium_phocaeense (0.0002%)
Paeniclostridium_sordellii (0.0001%)	Staphylococcus_epidermidis (0.0001%)					Streptococcus_salivarius (0.0003%)	Finegoldia_magna (0.0001%)
Porphyromonas_crevioricanis (0.0001%)	Bacteroides_heparinolyticus (0.0001%)					Desulfovibrio_desulfuricans (0.0003%)	Streptococcus_sp._oral_taxon_431 (0.0001%)
Pseudomonas_sp._MYb193 (0.0001%)	Libanicoccus_massiliensis (0.0001%)					Pseudomonas_alcaligenes (0.0003%)	Mordavella_sp._Marseille-P3756 (0.0001%)
Streptococcus_pseudoporcinus (0.0001%)	Capnocytophaga_sp._oral_taxon_864 (0.0001%)					Desulfovibrio_ferrophilus (0.0002%)	Alistipes_sp._Marseille-P5997 (0.0001%)
Streptococcus_pyogenes (0.0001%)	Parolsenella_catena (0.0001%)					Acidovorax_sp._JS42 (0.0002%)	Staphylococcus_epidermidis (0.0001%)
Alistipes_shahii (0%)	Pseudomonas_citronellolis (0.0001%)					Comamonas_kerstersii (0.0002%)	Streptococcus_cristatus (0.0001%)
Barnesiella_viscericola (0%)	Streptococcus_salivarius (0%)					Porphyromonas_crevioricanis (0.0002%)	Streptococcus_salivarius (0.0001%)
Capnocytophaga_sp._oral_taxon_864 (0%)	Comamonas_kerstersii (0%)					Streptococcus_thermophilus (0.0002%)	Capnocytophaga_sp._ChDC_OS43 (0.0001%)
Desulfovibrio_desulfuricans (0%)	Haemophilus_parainfluenzae (0%)					Streptococcus_pseudoporcinus (0.0001%)	Clostridiales_bacterium_CCNA10 (0.0001%)
Desulfovibrio_fairfieldensis (0%)	Streptococcus_sp._oral_taxon_064 (0%)					Clostridiales_bacterium_CCNA10 (0.0001%)	Staphylococcus_warneri (0.0001%)
Neisseria_sicca (0%)	Staphylococcus_warneri (0%)					Finegoldia_magna (0.0001%)	Treponema_putidum (0.0001%)
Peptoniphilus_sp._ING2-D1G (0%)	Collinsella_aerofaciens (0%)					Staphylococcus_pasteuri (0.0001%)	Streptococcus_thermophilus (0.0001%)
Pseudomonas_alcaligenes (0%)	Propionibacterium_sp._oral_taxon_193 (0%)					Staphylococcus_lugdunensis (0.0001%)	Ruthenibacterium_lactatiformans (0.0001%)
Pseudomonas_libanensis (0%)	Desulfovibrio_ferrophilus (0%)					Bacteroides_heparinolyticus (0.0001%)	Propionibacterium_sp._oral_taxon_193 (0%)
Pseudomonas_sp._LPH1 (0%)	Staphylococcus_lugdunensis (0%)					Desulfovibrio_fairfieldensis (0.0001%)	Staphylococcus_hominis (0%)
Bacteroidales_bacterium_CF (0%)	Streptococcus_thermophilus (0%)					Propionibacterium_sp._oral_taxon_193 (0.0001%)	Collinsella_aerofaciens (0%)
						Capnocytophaga_sp._oral_taxon_864 (0%)	Neisseria_sicca (0%)
						Collinsella_aerofaciens (0%)	Capnocytophaga_sp._oral_taxon_864 (0%)
						Lachnoclostridium_phocaeense (0%)	Olsenella_umbonata (0%)
						Neisseria_sicca (0%)	Staphylococcus_lugdunensis (0%)
						Staphylococcus_hominis (0%)	Streptococcus_pseudoporcinus (0%)
						Streptococcus_sp._oral_taxon_431 (0%)	Clostridium_estertheticum (0%)
							Olsenella_sp._Marseille-P2300 (0%)
