## Supplementary tables 1-8 for "Metatranscriptome of infected root canals in teeth with apical periodontitis": SuppTable_3.tsv

NCV	Species
1.3069154724531	Streptococcus_salivarius
0.628917089036112	Bacillus_thuringiensis
0.622426682123517	Actinomyces_oris
0.471674764571578	Cutibacterium_acnes
0.431989079490706	Bifidobacterium_dentium
0.425183581244943	Jonquetella_anthropi
0.413700518195474	Orientia_tsutsugamushi
0.350731998046111	Olsenella_sp._GAM18
0.341037919726912	Prevotella_ruminicola
0.322751390655223	Halomonas_sp._JS92-SW72
0.3125	Propionibacterium_acidifaciens
0.283257609764117	Staphylococcus_haemolyticus
0.265165042944955	Actinomyces_sp._oral_taxon_171
0.264264190243358	Ralstonia_solanacearum
0.254512403072817	Bacteroides_salanitronis
0.250123953654227	Filifactor_alocis
0.249459370898151	Capnocytophaga_sp._oral_taxon_323
0.241991763497884	Slackia_heliotrinireducens
0.241959265704522	Klebsiella_pneumoniae
0.2348306737597	Pseudopropionibacterium_propionicum
0.22474479398337	Hydrogenophilus_thermoluteolus
0.2222887399113	Campylobacter_showae
0.212528285572469	Porphyromonas_gingivalis
0.207402615007049	Neisseria_mucosa
0.205474494415862	Pseudomonas_stutzeri
0.202334635650198	Streptococcus_sanguinis
0.184406614946205	Olsenella_sp._oral_taxon_807
0.167062933111216	Selenomonas_sp._oral_taxon_920
0.163017974970498	Pseudomonas_fluorescens
0.158298227385084	Tannerella_forsythia
0.152988316937487	Staphylococcus_epidermidis
0.14855154351722	Selenomonas_sputigena
0.148502375834715	Streptococcus_anginosus
0.145361211480799	Capnocytophaga_sputigena
0.129047652413394	Pseudomonas_putida
0.123044594572514	Rothia_mucilaginosa
0.113568986578433	Haemophilus_parainfluenzae
0.10213505231493	Dialister_pneumosintes
0.0893545022280672	Streptococcus_oralis
0.0717799567451296	Clostridioides_difficile
0.0611645344806581	Fusobacterium_necrophorum
0.0601639920769474	Pseudomonas_aeruginosa
0.0569139847773904	Clostridium_botulinum
0.051282971588685	Prevotella_enoeca
0.0506788761932607	Mogibacterium_diversum
0.0493011269500777	Fusobacterium_nucleatum
0.0492138032457096	Desulfovibrio_piger
0.0446906071131238	Enterobacter_cloacae
0.0439750213975593	Mogibacterium_pumilum
0.040214455480847	Bacteroides_fragilis
0.0371528572124967	Staphylococcus_aureus
0.0360734057552506	Atopobium_parvulum
0.0311690912137345	Desulfovibrio_vulgaris
0.030973790658078	Xanthomonas_campestris
0.0304681504420252	Neisseria_gonorrhoeae
0.0290606669440776	Prevotella_denticola
0.028504589597981	Campylobacter_gracilis
0.0283045331682284	Faecalibacterium_prausnitzii
0.028195024956727	Pseudomonas_mendocina
0.0257542026650553	Prevotella_oris
0.025382756272818	Prevotella_dentalis
0.0243916179046961	Prevotella_fusca
0.0196261788424221	Prevotella_intermedia
0.0184775396460198	Parvimonas_micra
0.015295347730261	Treponema_denticola
0.014773705040131	Tannerella_sp._oral_taxon_HOT-286
0.0143372774260957	Olsenella_uli
0.0114243230038481	Mycoplasma_salivarium
