## Supplementary tables 1-8 for "Metatranscriptome of infected root canals in teeth with apical periodontitis": SuppTable_4.tsv

Species	Gene
Atopobium_parvulum	gap
Desulfovibrio_vulgaris	atpA
Dialister_pneumosintes	speF
Mogibacterium_diversum	obg
Olsenella_uli	rpsH
Parvimonas_micra	sdaAB
Prevotella_dentalis	pckA
Pseudomonas_mendocina	pckA
Streptococcus_salivarius	hisB
Tannerella_sp._oral_taxon_HOT-286	serC
