## Supplementary tables 1-8 for "Metatranscriptome of infected root canals in teeth with apical periodontitis": SuppTable_5.tsv

Gene	Species
gap	Atopobium_parvulum, Prevotella_fusca, Prevotella_oris, Staphylococcus_aureus
grdE	Jonquetella_anthropi, Parvimonas_micra, Pseudomonas_putida, Treponema_denticola
pckA	Desulfovibrio_vulgaris, Prevotella_dentalis, Pseudomonas_mendocina
atpA	Desulfovibrio_vulgaris, Enterobacter_cloacae
obg	Mogibacterium_diversum, Neisseria_gonorrhoeae
nifJ	Bacteroides_salanitronis, Clostridioides_difficile
