## Supplementary tables 1-8 for "Metatranscriptome of infected root canals in teeth with apical periodontitis": SuppTable_6.tsv

Species	Gene	logFC	pAdj	uniprotAccession	Families
Campylobacter_showae	rplR	-14.02519	0.0264	Q8RIH2	Universal ribosomal protein uL18 family
Clostridium_botulinum	TP_0014	-6.26909	0.00072	O83058	NA
Cutibacterium_acnes	tuf	-7.99803	0.02226	Q6A6L7	TRAFAC class translation factor GTPase superfamily, Classic translation factor GTPase family, EF-Tu/EF-1A subfamily
Cutibacterium_acnes	nuoJ	-8.94484	0.023	P50975	Complex I subunit 6 family
Cutibacterium_acnes	lcpB	-9.36317	0.023	Q8NLN8	LytR/CpsA/Psr (LCP) family
Cutibacterium_acnes	uvrA	-9.08548	0.01155	P63382	ABC transporter superfamily, UvrA family
Cutibacterium_acnes	cysG	-9.95448	0.023	Q7WMM4	Precorrin-2 dehydrogenase / sirohydrochlorin ferrochelatase family; Precorrin methyltransferase family
Cutibacterium_acnes	cpfC	-9.05132	0.02046	Q82KJ6	Ferrochelatase family
Cutibacterium_acnes	ydfJ	-8.81248	0.023	P96687	Resistance-nodulation-cell division (RND) (TC 2.A.6) family, MmpL subfamily
Cutibacterium_acnes	pdxR	-8.81384	0.023	Q8NS92	Class-I pyridoxal-phosphate-dependent aminotransferase family
Cutibacterium_acnes	purD	-9.07654	0.01628	Q9RKL4	GARS family
Cutibacterium_acnes	secA	-7.9028	0.023	Q6A833	SecA family
Cutibacterium_acnes	gap	-9.05343	0.023	Q01651	Glyceraldehyde-3-phosphate dehydrogenase family
Cutibacterium_acnes	whiA	-9.20458	0.023	Q6A9J5	WhiA family
Cutibacterium_acnes	putA	-9.3644	0.023	P10503	Proline dehydrogenase family; Aldehyde dehydrogenase family
Cutibacterium_acnes	celR	-9.50455	0.02226	O87590
Cutibacterium_acnes	ald	-7.95052	0.02128	A0QVQ8	AlaDH/PNT family
Cutibacterium_acnes	dinG	-9.19367	0.02046	P64315	Helicase family, DinG subfamily
Cutibacterium_acnes	mntA	-9.35474	0.023	Q8Y653	Bacterial solute-binding protein 9 family
Cutibacterium_acnes	gyrA	-9.34456	0.023	Q5SIL4	Type II topoisomerase GyrA/ParC subunit family
Cutibacterium_acnes	HI_0002	-8.94447	0.01704	P44446	ATP-dependent AMP-binding enzyme family
Cutibacterium_acnes	dxs	-8.79429	0.02074	Q6A8V3	Transketolase family, DXPS subfamily
Cutibacterium_acnes	nnr	-9.53461	0.023	P9WF10	NnrE/AIBP family; NnrD/CARKD family
Cutibacterium_acnes	pxpC	-9.00768	0.023	P75745	PxpC family
Cutibacterium_acnes	glgX	-8.43659	0.02046	P0A4Y5	Glycosyl hydrolase 13 family
Cutibacterium_acnes	cstA	-9.22366	0.023	P9WP47	Peptide transporter carbon starvation (CstA) (TC 2.A.114) family
Cutibacterium_acnes	iolD1	-9.54414	0.023	Q63B73	TPP enzyme family
Cutibacterium_acnes	nifJ	-8.3754	0.021	Q3M8N0	Pyruvate:ferredoxin/flavodoxin oxidoreductase family
Cutibacterium_acnes	rho	-9.2949	0.0152	P52157	Rho family
Cutibacterium_acnes	priA	-8.43494	0.023	P0A5A6	Helicase family, PriA subfamily
Cutibacterium_acnes	hdpA	-9.73445	0.023	A4QFW4	HAD-like hydrolase superfamily
Cutibacterium_acnes	sdaA	-9.77886	0.023	O86564	Iron-sulfur dependent L-serine dehydratase family
Cutibacterium_acnes	ord	-9.22194	0.023	C1FW05	DapB family
Cutibacterium_acnes	znuC	-9.95485	0.023	Q32HA3	ABC transporter superfamily, Zinc importer (TC 3.A.1.15.5) family
Cutibacterium_acnes	MT1527	-9.1926	0.02109	P9WLX4
Cutibacterium_acnes	MT1311	-9.95698	0.023	P9WQJ0	ABC transporter superfamily
Cutibacterium_acnes	RSal33209_1326	-8.50537	0.023	A9WNA0	Glycosyl hydrolase 101 family, A subfamily
Cutibacterium_acnes	glcD	-7.97812	0.02226	P94535	FAD-binding oxidoreductase/transferase type 4 family
Cutibacterium_acnes	nrdA	-9.00983	0.01809	Q9Z6S5	Ribonucleoside diphosphate reductase large chain family
Cutibacterium_acnes	recB	-8.59734	0.01575	P9WMQ2	Helicase family, UvrD subfamily
Cutibacterium_acnes	kup	-8.82815	0.02226	Q6A5S0	HAK/KUP transporter (TC 2.A.72) family
Cutibacterium_acnes	MT2245	-9.53209	0.023	P9WHU2	Peptidase C40 family
Enterobacter_cloacae	kup	-15.26555	0.01855	Q6A5S0	HAK/KUP transporter (TC 2.A.72) family
Enterobacter_cloacae	eno	-15.61423	0.03042	Q2RLT8	Enolase family
Fusobacterium_necrophorum	rpsL	-10.49338	0.00028	Q8RIL9	Universal ribosomal protein uS12 family
Fusobacterium_necrophorum	rpmE	-12.54215	1e-08	Q8RG36	Bacterial ribosomal protein bL31 family, Type A subfamily
Fusobacterium_necrophorum	rplV	-10.62169	0.00028	Q8RIG0	Universal ribosomal protein uL22 family
Fusobacterium_necrophorum	infA	-10.8582	0.00025	Q8R5W2	IF-1 family
Fusobacterium_necrophorum	rpsH	-10.91218	0.00025	Q8RIH0	Universal ribosomal protein uS8 family
Fusobacterium_necrophorum	rplR	-11.28134	0.00025	Q8RIH2	Universal ribosomal protein uL18 family
Fusobacterium_necrophorum	rplB	-11.10294	0.00025	Q8RIF8	Universal ribosomal protein uL2 family
Fusobacterium_necrophorum	por	-10.96307	1e-08	P94692	Pyruvate:ferredoxin/flavodoxin oxidoreductase family
Fusobacterium_necrophorum	fusA	-10.78861	1e-08	Q8R602	TRAFAC class translation factor GTPase superfamily, Classic translation factor GTPase family, EF-G/EF-2 subfamily
Fusobacterium_necrophorum	etfA	-11.80039	1e-08	P52039	ETF alpha-subunit/FixB family
Fusobacterium_necrophorum	tamA	-11.19268	1e-08	D2TN56	TamA family
Fusobacterium_necrophorum	rpsG	-10.67231	0.00025	Q8RIM0	Universal ribosomal protein uS7 family
Fusobacterium_necrophorum	rpsQ	-11.38051	1e-08	Q8RIG4	Universal ribosomal protein uS17 family
Fusobacterium_necrophorum	rplN	-10.20403	0.00028	Q8RIG5	Universal ribosomal protein uL14 family
Fusobacterium_necrophorum	tuf	-10.91544	0.00025	Q8R603	TRAFAC class translation factor GTPase superfamily, Classic translation factor GTPase family, EF-Tu/EF-1A subfamily
Fusobacterium_necrophorum	yiaD	-11.63347	0.00025	P37665
Fusobacterium_necrophorum	rplP	-11.18312	0.00025	Q8RIG2	Universal ribosomal protein uL16 family
Fusobacterium_nucleatum	rplB	-12.22004	0.0112	Q8RIF8	Universal ribosomal protein uL2 family
Fusobacterium_nucleatum	rpsL	-11.79796	0.01215	Q8RIL9	Universal ribosomal protein uS12 family
Fusobacterium_nucleatum	rpmE	-13.75049	0.00069	Q8RG36	Bacterial ribosomal protein bL31 family, Type A subfamily
Fusobacterium_nucleatum	infA	-12.31222	0.01215	Q8R5W2	IF-1 family
Fusobacterium_nucleatum	rplO	-13.41811	0.00069	Q8RIH5	Universal ribosomal protein uL15 family
Fusobacterium_nucleatum	fusA	-12.40796	0.00605	Q8R602	TRAFAC class translation factor GTPase superfamily, Classic translation factor GTPase family, EF-G/EF-2 subfamily
Fusobacterium_nucleatum	rpsH	-12.66365	0.007	Q8RIH0	Universal ribosomal protein uS8 family
Fusobacterium_nucleatum	rplR	-13.04233	0.0105	Q8RIH2	Universal ribosomal protein uL18 family
Fusobacterium_nucleatum	rpmF	-12.35491	0.01215	Q8RDX9	Bacterial ribosomal protein bL32 family
Fusobacterium_nucleatum	por	-12.01878	0.00987	P94692	Pyruvate:ferredoxin/flavodoxin oxidoreductase family
Fusobacterium_nucleatum	rpsI	-12.90769	0.00624	Q8RGG8	Universal ribosomal protein uS9 family
Fusobacterium_nucleatum	etfA	-13.35593	0.0026	P52039	ETF alpha-subunit/FixB family
Fusobacterium_nucleatum	pyk	-8.88486	0.00069	Q02499	Pyruvate kinase family; PEP-utilizing enzyme family
Fusobacterium_nucleatum	trxA	-13.33663	0.00456	P14949	Thioredoxin family
Fusobacterium_nucleatum	tamA	-12.69349	0.0112	D2TN56	TamA family
Fusobacterium_nucleatum	rpsG	-11.80842	0.01215	Q8RIM0	Universal ribosomal protein uS7 family
Fusobacterium_nucleatum	ord	-13.41837	0.00605	C1FW05	DapB family
Fusobacterium_nucleatum	rplC	-11.07001	0.01188	Q8RIF5	Universal ribosomal protein uL3 family
Fusobacterium_nucleatum	rpsQ	-12.46124	0.0096	Q8RIG4	Universal ribosomal protein uS17 family
Fusobacterium_nucleatum	rpsF	-12.70038	0.0112	Q8RIE3	Bacterial ribosomal protein bS6 family
Fusobacterium_nucleatum	rpmC	-12.27822	0.00931	Q8RIG3	Universal ribosomal protein uL29 family
Halomonas_sp._JS92-SW72	rplW	-15.02267	1e-08	Q1AU31	Universal ribosomal protein uL23 family
Olsenella_uli	rsmH	-13.84707	0.0012	O07104	Methyltransferase superfamily, RsmH family
Olsenella_uli	frlA	-10.46989	0.03108	P45539	Amino acid-polyamine-organocation (APC) superfamily
Olsenella_uli	rpsK	-15.36302	1e-08	A0JZ50	Universal ribosomal protein uS11 family
Olsenella_uli	eno	-15.60806	1e-08	Q2RLT8	Enolase family
Pseudomonas_putida	rpsL	-12.64818	0.01533	Q8RIL9	Universal ribosomal protein uS12 family
Pseudomonas_putida	aroF	-15.39261	0.0068	P00888	Class-I DAHP synthase family
Ralstonia_solanacearum	tuf	-15.17684	1e-08	Q6A6L7	TRAFAC class translation factor GTPase superfamily, Classic translation factor GTPase family, EF-Tu/EF-1A subfamily
Staphylococcus_aureus	rsmH	-12.05549	0.03996	O07104	Methyltransferase superfamily, RsmH family
