## Supplementary tables 1-8 for "Metatranscriptome of infected root canals in teeth with apical periodontitis": SuppTable_7.tsv

Gene	Species
rplR	Campylobacter showae,Fusobacterium necrophorum,Fusobacterium nucleatum
tuf	Cutibacterium acnes,Fusobacterium necrophorum,Ralstonia solanacearum
ord	Cutibacterium acnes,Fusobacterium nucleatum
kup	Cutibacterium acnes,Enterobacter cloacae
eno	Enterobacter cloacae,Olsenella uli
rpsL	Fusobacterium necrophorum,Fusobacterium nucleatum,Pseudomonas putida
rpmE	Fusobacterium necrophorum,Fusobacterium nucleatum
infA	Fusobacterium necrophorum,Fusobacterium nucleatum
rpsH	Fusobacterium necrophorum,Fusobacterium nucleatum
rplB	Fusobacterium necrophorum,Fusobacterium nucleatum
por	Fusobacterium necrophorum,Fusobacterium nucleatum
fusA	Fusobacterium necrophorum,Fusobacterium nucleatum
etfA	Fusobacterium necrophorum,Fusobacterium nucleatum
tamA	Fusobacterium necrophorum,Fusobacterium nucleatum
rpsG	Fusobacterium necrophorum,Fusobacterium nucleatum
rpsQ	Fusobacterium necrophorum,Fusobacterium nucleatum
rsmH	Olsenella uli,Staphylococcus aureus
