## Supplementary tables 1-8 for "Metatranscriptome of infected root canals in teeth with apical periodontitis": SuppTable_8.tsv

AMR_Summary	totAnnGenes	Ratio	Species
71	2096	0.0338740458015267	Cutibacterium_acnes
29	1041	0.0278578290105668	Staphylococcus_epidermidis
23	625	0.0368	Olsenella_uli
23	796	0.028894472361809	Parvimonas_micra
21	320	0.065625	Tannerella_forsythia
20	562	0.0355871886120996	Prevotella_intermedia
17	265	0.0641509433962264	Capnocytophaga_sp._oral_taxon_323
10	361	0.0277008310249307	Fusobacterium_nucleatum
9	273	0.032967032967033	Treponema_denticola
8	127	0.062992125984252	Campylobacter_gracilis
8	106	0.0754716981132075	Pseudomonas_fluorescens
8	128	0.0625	Xanthomonas_campestris
7	87	0.0804597701149425	Enterobacter_cloacae
7	294	0.0238095238095238	Tannerella_sp._oral_taxon_HOT-286
6	100	0.06	Pseudomonas_stutzeri
5	197	0.0253807106598985	Fusobacterium_necrophorum
5	97	0.0515463917525773	Haemophilus_parainfluenzae
5	179	0.0279329608938547	Mycoplasma_salivarium
5	122	0.040983606557377	Neisseria_gonorrhoeae
5	93	0.0537634408602151	Prevotella_dentalis
5	342	0.0146198830409357	Prevotella_oris
5	84	0.0595238095238095	Streptococcus_oralis
4	94	0.0425531914893617	[Eubacterium]_minutum
4	59	0.0677966101694915	Bacteroides_fragilis
4	52	0.0769230769230769	Mogibacterium_pumilum
4	49	0.0816326530612245	Neisseria_mucosa
4	53	0.0754716981132075	Olsenella_sp._oral_taxon_807
4	77	0.051948051948052	Pseudomonas_aeruginosa
4	48	0.0833333333333333	Pseudomonas_libanensis
4	81	0.0493827160493827	Pseudomonas_sp._phDV1
3	3	1	Desulfobulbus_sp._ORNL
3	78	0.0384615384615385	Faecalibacterium_prausnitzii
3	63	0.0476190476190476	Hydrogenophilus_thermoluteolus
3	4	0.75	Propionibacterium_acidifaciens
3	83	0.036144578313253	Pseudomonas_mendocina
3	70	0.0428571428571429	Ralstonia_solanacearum
3	11	0.272727272727273	Selenomonas_sp._oral_taxon_126
3	16	0.1875	Staphylococcus_haemolyticus
3	31	0.0967741935483871	Staphylococcus_warneri
2	7	0.285714285714286	Alistipes_sp._Marseille-P5997
2	11	0.181818181818182	Bacteroides_zoogleoformans
2	14	0.142857142857143	Barnesiella_viscericola
2	34	0.0588235294117647	Campylobacter_showae
2	8	0.25	Capnocytophaga_sputigena
2	76	0.0263157894736842	Desulfovibrio_desulfuricans
2	109	0.018348623853211	Desulfovibrio_fairfieldensis
2	56	0.0357142857142857	Desulfovibrio_vulgaris
2	4	0.5	Lachnospiraceae_bacterium_oral_taxon_500
2	48	0.0416666666666667	Mogibacterium_diversum
2	7	0.285714285714286	Neisseria_subflava
2	10	0.2	Orientia_tsutsugamushi
2	20	0.1	Peptoniphilus_harei
2	151	0.0132450331125828	Prevotella_fusca
2	80	0.025	Pseudomonas_putida
2	5	0.4	Streptococcus_pyogenes
1	25	0.04	Atopobium_parvulum
1	1	1	Bacillus_cereus
1	2	0.5	Bacillus_thuringiensis
1	6	0.166666666666667	Bacteroidales_bacterium_CF
1	21	0.0476190476190476	Capnocytophaga_ochracea
1	15	0.0666666666666667	Capnocytophaga_sp._oral_taxon_864
1	18	0.0555555555555556	Clostridium_botulinum
1	77	0.012987012987013	Desulfovibrio_piger
1	3	0.333333333333333	Halomonas_beimenensis
1	5	0.2	Klebsiella_pneumoniae
1	2	0.5	Moraxella_osloensis
1	9	0.111111111111111	Neisseria_sicca
1	42	0.0238095238095238	Olsenella_sp._GAM18
1	47	0.0212765957446809	Olsenella_umbonata
1	11	0.0909090909090909	Paeniclostridium_sordellii
1	13	0.0769230769230769	Parolsenella_catena
1	1	1	Pasteurella_multocida
1	8	0.125	Porphyromonas_crevioricanis
1	55	0.0181818181818182	Porphyromonas_gingivalis
1	84	0.0119047619047619	Prevotella_denticola
1	29	0.0344827586206897	Prevotella_enoeca
1	4	0.25	Prevotella_scopos
1	4	0.25	Pseudomonas_alcaligenes
1	23	0.0434782608695652	Pseudomonas_alcaliphila
1	9	0.111111111111111	Pseudomonas_sp._LPH1
1	12	0.0833333333333333	Rothia_mucilaginosa
1	33	0.0303030303030303	Staphylococcus_aureus
1	1	1	Streptococcus_pseudoporcinus
1	14	0.0714285714285714	Streptococcus_sanguinis
1	12	0.0833333333333333	Streptococcus_thermophilus
